# A Pair of DNA Glucosyltransferases Elevate Counter-defense in Bacteriophage T4

**DOI:** 10.64898/2025.12.06.692756

**Authors:** Luis Ramirez-Chamorro, Frédéric Bonhomme, Anton Lukas Ipsen Wolff, François Lecointe, Marcel Hollenstein, Mart Krupovic, Marianne De Paepe, Yuvaraj Bhoobalan-Chitty

## Abstract

Bacteriophages encode diverse pathways to modify their nucleobases. These modifications help phages to evade the host defense systems such as restriction-modification (RM), and type II and type V CRISPR-Cas systems. On the other hand, modifications can also serve as a target for other host defense systems, illustrating the complexity of the defense and counter-defense landscape. Bacteriophage T4 encodes two glucosyltransferases (GTs), α-GT and β-GT, that post-replicatively add a glucose moiety to the hydroxymethylated deoxycytosines (5-hmC) on phage DNA in the α- and β-conformation, respectively. Among all known phages, only six closely related phages encode both α-GT and β-GT. Here, through biochemical and genetic analysis, we show that β-GT has higher catalytic activity, whereas α-GT is more strongly expressed. During the T4 infection, these factors determine the contributions of both GTs, with α-GT and β-GT contributing respectively to glucosylation of 66% and 33% of all 5-hmC. Encoding a single GTs is sufficient for T4 to overcome the *E. coli* type I and type IV RM systems, unless the glucosylation capacity decreases below the 80% threshold. However, when encountering a host encoding DNA glycosylase Brig1 in addition to type I and type IV RM systems, a second GT is necessary to enable Brig1 escapers to resist RM systems. These results demonstrate that encoding multiple GTs with redundant functionalities provides an evolutionary advantage when simultaneously confronted with multiple antiphage defense systems.
