## Supplemental Data 2 for "A Pair of DNA Glucosyltransferases Elevate Counter-defense in Bacteriophage T4"

### Sheet: list of mutations in ⍺-gt locus
Phage strain	Mutation in ⍺-gt
T4_escaper -01_01	Point mutation: G -> A (nucleotide position – 863, G288 -> D)
T4_escaper -01_02	Single base-pair insertion: G (nucleotide position – 487(G) + 1)
T4_escaper -01_03	Single base-pair insertion: A (nucleotide position – 294 (A) + 1)
T4_escaper -01_04	Point mutation: C -> A (nucleotide position – 194, Y65 -> *)
T4_escaper -01_06	Single base-pair insertion: A (nucleotide position – 294 (A) + 1)
T4_escaper -01_07	Point mutation: G -> T (nucleotide position – 97, E33 -> *)
T4_escaper -01_08	Single base-pair insertion: G (nucleotide position – 151(G) + 1)
T4_escaper -02_01	Point mutation: A -> T (nucleotide position – 344, D115 -> V)
T4_escaper -02_02	Point mutation: G -> A (nucleotide position – 863, G288 -> D)
T4_escaper -02_03	Single base-pair insertion: T (nucleotide position – 141 (T) + 1)
T4_escaper -02_05	Single base-pair insertion: A (nucleotide position – 294 (A) + 1)
T4_escaper -02_06	Single base-pair insertion: A (nucleotide position – 294 (A) + 1)
T4_escaper -02_07	Point mutation: G -> A (nucleotide position – 863, G288 -> D)
T4_escaper -02_08	Single base-pair deletion: A (nucleotide position – 294(A))
