## Supplementary material for "A Pair of DNA Glucosyltransferases Elevate Counter-defense in Bacteriophage T4": List of bacterial and phage strains, plasmids, and oligonucleotides used in this study

### Sheet: Strains
Bacterial strains
Strain name	genotype	Origin
E. coli DH10B	F- , mcrA, Δ(mrr-hsdRMS-mcrBC),Φ80dlacZΔM15ΔlacX74, endA1, recA1, deoR, Δ(ara,leu)7697, araD139, galU, galK, nupG, rpsL, λ-	Durfee et al., 2008
E. coli K-12 MG1655
E. coli EC100
Viral strains
Strain name	genotype	Origin
T4	wild-type	Stock
T4β-gt*	wild-type (β-gt*)
T4Δ⍺-gt	Δ⍺-gt	Bhoobalan-Chitty et al., 2024
T4Δβ-gt	Δβ-gt	Bhoobalan-Chitty et al., 2024
T4Δ⍺-gtΔβ-gt	Δ⍺-gtΔβ-gt	This study
T4 LySE	Δβ-gt∇pseudo-ORF	This study
T4 P⍺-gt::β-gt	Δβ-gt∇pseudo-ORF Δ⍺-gt∇β-gt	This study
T4 Pβ-gt::⍺-gt	Δ⍺-gt Δβ-gt∇⍺-gt	This study
T4 P⍺-gt::β-gt Pβ-gt::⍺-gt	Δβ-gt∇pseudo-ORF Δ⍺-gt∇β-gt	This study
T4 Δβ-gt/⍺-gtChis	Δβ-gt/⍺-gtChis	This study
T4 Δ⍺-gt/β-gtChis	Δ⍺-gt/β-gtChis	This study
T4β-gt*Δ⍺-gt	wild-type (β-gt*) Δ⍺-gt	This study

### Sheet: Plasmids and Oligonucleotides
Plasmid construct	Notes	Origin	Oligonucleotide	Sequence (5' -> 3')
pBAD24-HA(⍺-gt)	Deletion of ⍺-gt	Bhoobalan-Chitty et al., 2024
pBAD24-HA(β-gt)	Deletion of β-gt	Bhoobalan-Chitty et al., 2024
pCas13b-Spc(⍺-gt)	CRISPR-Cas13b system for targeting protospacer located on ⍺-gt	Bhoobalan-Chitty et al., 2024
pCas13b-Spc(β-gt)	CRISPR-Cas13b system for targeting protospacer located on β-gt	Bhoobalan-Chitty et al., 2024
pBrig1 (pFragmentD3-4 )	gene c (brig1) from three-gene operon in Fragment D3 cloned into pWEB-TNC	Hossain et al., 2024
pET-28a(+)_⍺-gtChis	Purification of C-terminal histidine tagged ⍺-gt	This study	T4⍺-gt_Chis_for	TTAAGAAGGAGATATACCATGATGCGTATTTGCATTTTTATGGCT
			T4⍺-gt_Chis_rev	TTTGTTAGCAGCCGGATCTCAGTGATGATGATGATGATGGTGTTTTGTAATAATGTCAAACTGTTC
pET-28a(+)_β-gtChis	Purification of C-terminal histidine tagged β-gt	This study	T4β-gt_Chis_for	TTAAGAAGGAGATATACCATGAAAATTGCTATAATTAATATGGGT
			T4β-gt_Chis_rev	TTTGTTAGCAGCCGGATCTCAGTGATGATGATGATGATGGTGTAAATCAATAGCTTTTTTGAACGCA
pBAD24-Δβ-gt∇pseudo-ORF	Replacement of β-gt with the pseudo-ORF	This study	T4_β-gt_L-ARM_for	TATGTAGGAAAATACGCTTAATCGTTTAACATAAAAGGAATAATATGAAAATTGCTATAATTAATATGGGTAATAATGTTTGGTGTTACCGACTTCCG
			T4_β-gt_L-ARM_rev	TTGGCTATCATTTAATTTCCGTTGCATTGTCGTTAAGTGTTGATATATCAGCCGCGGAAGTCGGTAACACCAAAC
			T4_β-gt_R-ARM_for	CGGAAATTAAATGATAGCCAACACAATTCAAACACCCAAGCCATGGGATATCCTCAACAACACTAACTGATTAGCGAA
			T4_β-gt_R-ARM_rev	AATAATAGTTCATAATTTTTATAATTATTCCTGAATAAAAATGTTGCCCGCCATTTAGCTTTCTTATTCGCTAATCAGTTAGTGTTGTTG
pBAD24-HA(β-gt)_⍺-gt	Swapping of position of ⍺-gt	This study	T4_β-gt(HA)_⍺-gt_for	ACAGCCAAGCTTGCATGCCTGTATTTCGAAAAAAGATTATGTAGGAAAATACGCTTAATCGTTTAACATAAAAGGAATAATATGCGTATTTGCATTTTTATGGC
			T4_β-gt(HA)_⍺-gt_rev	GAGGAATTCACCATGGTACCCGGTCCTAACATTTATTCCACCGGTTAAAGATAAATAACTTTCTAATAATAGTTCATAATTTTTATTTTGTAATAATGTCAAACTGTTCT
pBAD24-HA(⍺-gt)_β-gt	Swapping of position of β-gt	This study	T4_⍺-gt(HA)_β-gt_for	ACAGCCAAGCTTGCATGCCTGTAGCGTTTTATAGAAAATAAAATATTATTTACATGATTTATTAAATGAAAAGAGGAAAACTATGAAAATTGCTATAATTAATATGGGT
			T4_⍺-gt(HA)_β-gt_rev	GAGGAATTCACCATGGTACCCGCACATATCCAAGAAATATCATTATATCAAACTCCGTATAAAGCTAAAGGGCCGAAGCCCTTTATAAATCAATAGCTTTTTTGAACG
pCas13b_pORF-Spacer-001	CRISPR-Cas13b system targeting protospacer 1 located on pseudo-ORF	This study	T4_pORF_Cas13b_Spc1_for	ACAACATATATCAGCCGCGGAAGTCGGTAACACCA
			T4_pORF_Cas13b_Spc1_rev	CAACTGGTGTTACCGACTTCCGCGGCTGATATATG
pCas13b_pORF-Spacer-002	CRISPR-Cas13b system targeting protospacer 2 located on pseudo-ORF	This study	T4_pORF_Cas13b_Spc2_for	ACAACGCTATCATTTAATTTCCGTTGCATTGTCGT
			T4_pORF_Cas13b_Spc2_rev	CAACACGACAATGCAACGGAAATTAAATGATAGCG
pCas13b_pORF-Spacer-003	CRISPR-Cas13b system targeting protospacer 3 located on pseudo-ORF	This study	T4_pORF_Cas13b_Spc3_for	ACAACTTGAGGATATCCCATGGCTTGGGTGTTTGA
			T4_pORF_Cas13b_Spc3_rev	CAACTCAAACACCCAAGCCATGGGATATCCTCAAG
pET-28a(+)_gp45	Overexpression of T4 gp45 (sliding clamp protein)	This study	T4_gp45_for	TTAAGAAGGAGATATACCATGAAACTGTCTAAAGATACTACTGCTC
			T4_gp45_rev	TTTGTTAGCAGCCGGATCTCAAAAATCGTGGGTAGAATCAGCTTC
pBAD24-HA(⍺-gt)_⍺-gtChis	Insertion of nucleotide sequence encoding a hisitine tag, in-frame at the C-terminal end	This study	T4⍺-gtHA_Chis_for	AATGAAAAGAGGAAAACTATGCGTATTTGCATTTTTATGGCT
			T4⍺-gtHA_Chis_rev	GGTCATAAAGAGCTCGGTCAGTTAGTGATGATGATGATGATGGTGTTTTGTAATAATGTCAAACTGTTC
pBAD24-HA(β-gt)_β-gtChis	Insertion of nucleotide sequence encoding a hisitine tag, in-frame at the C-terminal end	This study	T4β-gtHA_Chis_for	TATGTAGGAAAATACGCTTAA TCGTTTAACATAAAAGGAATAATATGAAAATTGCTATAATTAATATGGGTAATA
			T4β-gtHA_Chis_rev	TCTAATAATAGTTCATAATTTTTAGTGATGATGATGATGATGGTGTAAATCAATAGCTTTTTTGAACGC
other oligonucleotides
			Histag-C_chk_rev	TTAGTGATGATGATGATGATGGTG
			T4_⍺-gt_chk_out_for	ATCCAACATGCTCTAGTGAATAG
			T4_⍺-gt_chk_out_rev	GATATGTTTGGGCCTATTCGTA
			T4_β-gt_chk_out_for	TCCTAACATTTATTCCACCGGT
			T4_β-gt_chk_out_rev	CCTACATGTGTATTCTCGTCAT
			T4_⍺-gt_chk_in_for	TATCAATCTCACGATTACCGTA
			T4_⍺-gt_chk_in_rev	TACAAGTTCTCATGACCACAA
			T4_β-gt_chk_in_for	CTCATTGACTCTATCAATGAGTTC
			T4_β-gt_chk_in_rev	TTGTACACTGAAGAAGAGCTAT
